# Systematic Discovery of Pathogen Effector Functions across Human Pathogens and Pathways

**DOI:** 10.1101/2025.11.17.687821

**Authors:** Tomas Pachano, He Leng, Guillaume Dugied, Travis Tribble, Vincent Loubiere, Felix Rauh, Yeojin Lee, Alexander Schleiffer, Veronika Young, Benjamin Weller, Eleanor A. Lyons, Matthew R. Hass, Leah C. Kottayan, Matthew T. Weirauch, Juan I. Fuxman Bass, Hayley J. Newton, Alexander W. Ensminger, Pascal Falter-Braun, Daniel Schramek, Alexander Stark, Mikko Taipale

## Abstract

Pathogens deploy effector proteins to exploit host cell biology, and most pathogen open reading frames (ORFs) are rapidly evolving and lack functional annotation. We developed the eORFeome, a scalable functional genomics platform encompassing 3,835 effector ORFs from diverse viruses, bacteria, and parasites. High-throughput barcoded screens across NFκB, apoptosis, p53, cGAS–STING and MHC-I pathways revealed functions for hundreds of uncharacterized eORFs, unexpected new activities for known effectors, and distinct pathway-specific functions encoded by single ORFs. Illustrating the power of the approach, we identify HHV6A U14 as a p53 antagonist, HHV7 U21 as a dual-function STING antagonist and MHC-I antigen display inhibitor, and adenoviral 13.6K/i-leader protein as a *de novo* evolved TAP inhibitor that suppresses MHC-I display. These results establish a general framework for systematic effector annotation, uncover new mechanisms of host–pathogen interaction across kingdoms, and highlight pathogen effectors as a versatile toolkit for rewiring and probing human cellular pathways.
