## Supplemental Table 3 for "Systematic Discovery of Pathogen Effector Functions across Human Pathogens and Pathways"

### Sheet: Info sheet
TAB: Clusters	Functional cluster assignments for eORF screen hits.
Column	Description
name	A composite identifier for each eORF, formatted as Internal ID_Gene Label_Species.
cluster	The functional cluster to which the eORF was assigned based on its LFC across screens.
position	The rank of the eORF within its assigned cluster, corresponding to its position in the heatmap in Figure 3B.
eORF ID	Internal ID for eORF

### Sheet: Clusters
name	cluster	position	eORF ID
1107_E1_HPV45	Apoptosis inh.	1	1107
1118_E7_HPV51	Apoptosis inh.	2	1118
1184_ORF1_NoV GII	Apoptosis inh.	3	1184
1541_Capsid_HCV	Apoptosis inh.	4	1541
1566_E4 orf6_HAdV-41	Apoptosis inh.	5	1566
1656_U70_HHV-6B	Apoptosis inh.	6	1656
1668_U54_HHV-6B	Apoptosis inh.	7	1668
1674_U3_HHV-6B	Apoptosis inh.	8	1674
1720_NP1_HBoV-3	Apoptosis inh.	9	1720
1724_NP1_HBoV-4 NI	Apoptosis inh.	10	1724
1748_U54_HHV6A	Apoptosis inh.	11	1748
1932_E1B_HAdV-A	Apoptosis inh.	12	1932
1955_L4_HAdV-B	Apoptosis inh.	13	1955
1962_E1B_HAdV-B	Apoptosis inh.	14	1962
197_UL83_HCMV	Apoptosis inh.	15	197
2006_L2_HAdV-F	Apoptosis inh.	16	2006
2016_E1B_HAdV-F	Apoptosis inh.	17	2016
2050_NA_NA	Apoptosis inh.	18	2050
2872_E4 ORF4_HAdV-5	Apoptosis inh.	19	2872
2875_E1b_HAdV-5	Apoptosis inh.	20	2875
2946_UL48_HHV-2	Apoptosis inh.	21	2946
493_BHRF1_EBV	Apoptosis inh.	22	493
5084_WP044173357.1_E. massiliensis	Apoptosis inh.	23	5084
5177_Uncharacterized_protein_M.morganii	Apoptosis inh.	24	5177
529_BGLF2_EBV	Apoptosis inh.	25	529
5452_WP000155904.1_NA	Apoptosis inh.	26	5452
5572_PipB2_S. enterica	Apoptosis inh.	27	5572
5593_PipA_S. enterica	Apoptosis inh.	28	5593
5659_EspH_EHEC	Apoptosis inh.	29	5659
6392_ROP2L8_T. gondii	Apoptosis inh.	30	6392
6397_GRA14_T. gondii	Apoptosis inh.	31	6397
6401_toxofilin_T. gondii	Apoptosis inh.	32	6401
654_UL34_hCMV	Apoptosis inh.	33	654
777_AiV_gp1_NA	Apoptosis inh.	34	777
797_NA_EMCV	Apoptosis inh.	35	797
878_3C_CV-B1	Apoptosis inh.	36	878
927_3C_EV-E11	Apoptosis inh.	37	927
997_NS1_IAV-H1N1	Apoptosis inh.	38	997
2386_NSP1_HCoV-OC43	Apoptosis inh.,NFkB inh.,cGAS-STING inh.	39.1	2386
3717_lpg0195_L.pneumophila	Apoptosis inh.,NFkB inh.,cGAS-STING inh.	40.1	3717
515_BRRF1_EBV	Apoptosis inh.,NFkB inh.,cGAS-STING inh.	41.1	515
869_3C_CV-A9	Apoptosis inh.,NFkB inh.,cGAS-STING inh.	42.1	869
1128_E6_HPV58	Apoptosis inh.,NFkB act.	43.2	1128
1923_E4_HAdV-A	Apoptosis inh.,NFkB act.	44.2	1923
1986_E1B_HAdV-D	Apoptosis inh.,NFkB act.	45.2	1986
1147_3C_HRV-A01	NFkB inh.	46.3	1147
1197_3C_RV-C	NFkB inh.	47.3	1197
1600_UL41_HHV2	NFkB inh.	48.3	1600
1675_U45_HHV-6B	NFkB inh.	49.3	1675
3776_lpg2147_L.pneumophila	NFkB inh.	50.3	3776
5041_WP000355772.1_E. coli MS 69-1	NFkB inh.	51.3	5041
5577_SseK3_S. enterica	NFkB inh.	52.3	5577
5591_GtgA_S. enterica	NFkB inh.	53.3	5591
5643_NleC_EHEC	NFkB inh.	54.3	5643
5690_NleC_C. rodentium	NFkB inh.	55.3	5690
652_UL72_hCMV	NFkB inh.	56.3	652
657_UL78_hCMV	NFkB inh.	57.3	657
833_D1P31_gp1_CV-A2	NFkB inh.	58.3	833
840_3C_CV-A22	NFkB inh.	59.3	840
860_NA_CV-A6	NFkB inh.	60.3	860
887_3C_CV-B3	NFkB inh.	61.3	887
982_3C_EV-D68	NFkB inh.	62.3	982
1148_2A_HRV-A01	NFkB inh., p53 inh.	63.4	1148
1198_2A_RV-C	NFkB inh., p53 inh.	64.4	1198
1872_ORF37_HHV8	NFkB inh., p53 inh.	65.4	1872
1992_E4_HAdV-D	NFkB inh., p53 inh.	66.4	1992
2541_BSLF2+BMLF1_EBV	NFkB inh., p53 inh.	67.4	2541
4988_WP038152705.1_V. furnissi	NFkB inh., p53 inh.	68.4	4988
823_NA_CV-A010	NFkB inh., p53 inh.	69.4	823
824_NA_CV-A010	NFkB inh., p53 inh.	70.4	824
848_NA_CV-A24	NFkB inh., p53 inh.	71.4	848
870_2A_CV-A9	NFkB inh., p53 inh.	72.4	870
879_NA_CV-B1	NFkB inh., p53 inh.	73.4	879
896_NA_CV-B5	NFkB inh., p53 inh.	74.4	896
905_NA_CV-B6	NFkB inh., p53 inh.	75.4	905
920_NA_EV-E9 Barty	NFkB inh., p53 inh.	76.4	920
928_NA_EV-E11	NFkB inh., p53 inh.	77.4	928
942_NA_EV-E21	NFkB inh., p53 inh.	78.4	942
950_2A_EV-E25	NFkB inh., p53 inh.	79.4	950
960_NA_NA	NFkB inh., p53 inh.	80.4	960
1755_U45_HHV6A	NFkB inh., p53 inh., MHC-I inh.	81.5	1755
3622_lpg2862_L.pneumophila	NFkB inh., p53 inh., MHC-I inh.	82.5	3622
841_NA_CV-A22	NFkB inh., p53 inh., MHC-I inh.	83.5	841
983_D1P33_gp1_EV-D68	NFkB inh., p53 inh., MHC-I inh.	84.5	983
1004_M1_IAV-H3N2	p53 inh.	85.6	1004
1090_E6_HPV31	p53 inh.	86.6	1090
1100_E6_HPV35	p53 inh.	87.6	1100
1105_E6_HPV39	p53 inh.	88.6	1105
1111_E6_HPV45	p53 inh.	89.6	1111
1117_E6_HPV51	p53 inh.	90.6	1117
1123_E6_HPV52	p53 inh.	91.6	1123
1737_U14_HHV6A	p53 inh.	92.6	1737
2042_E6_HPV34	p53 inh.	93.6	2042
2073_NA_NA	p53 inh.	94.6	2073
2909_E6_HPV18	p53 inh.	95.6	2909
332_UL36_HCMV	p53 inh.	96.6	332
3656_lpg2603_L.pneumophila	p53 inh.	97.6	3656
3825_lpg1318_L.pneumophila	p53 inh.	98.6	3825
3871_lpg2912_L.pneumophila	p53 inh.	99.6	3871
4176_CT_181_C. trachomatis	p53 inh.	100.6	4176
4282_CT_832_C. trachomatis	p53 inh.	101.6	4282
4369_CT_566_C. trachomatis	p53 inh.	102.6	4369
4916_WP004261788.1_P. rettgeri	p53 inh.	103.6	4916
5197_WP000116680.1_P. faecalis	p53 inh.	104.6	5197
628_UL135_hCMV	p53 inh.	105.6	628
655_UL43_hCMV	p53 inh.	106.6	655
700_UL21_NA	p53 inh.	107.6	700
963_EMCVgp1_NA	p53 inh.	108.6	963
1572_NA_HAdV-41	MHC-I inh.	109.7	1572
1903_K5_HHV8	MHC-I inh.	110.7	1903
1934_L1_HAdV-A	MHC-I inh.	111.7	1934
1965_L1_HAdV-B	MHC-I inh.	112.7	1965
1994_L1_HAdV-D	MHC-I inh.	113.7	1994
2346_NA_MERS-CoV	MHC-I inh.	114.7	2346
2952_vIRF-2_HHV-8	MHC-I inh.	115.7	2952
335_US3_HCMV	MHC-I inh.	116.7	335
336_US2_HCMV	MHC-I inh.	117.7	336
3542_lpg1978_L.pneumophila	MHC-I inh.	118.7	3542
4344_CT_348_C. trachomatis	MHC-I inh.	119.7	4344
5458_WP009485462.1_NA	MHC-I inh.	120.7	5458
670_US11_hCMV	MHC-I inh.	121.7	670
757_VP1_AAV-5	MHC-I inh.	122.7	757
1139_Peptidase S1_HPeV-6	cGAS-STING inh.	123.8	1139
1151_H5_IAV	cGAS-STING inh.	124.8	1151
136_B2R_VACV	cGAS-STING inh.	125.8	136
1588_UL17_HHV2	cGAS-STING inh.	126.8	1588
1596_U43_HHV-6B	cGAS-STING inh.	127.8	1596
1599_UL54_HHV2	cGAS-STING inh.	128.8	1599
1695_U10_NA	cGAS-STING inh.	129.8	1695
1816_U21_HHV7	cGAS-STING inh.	130.8	1816
1953_E1A_HAdV-B	cGAS-STING inh.	131.8	1953
2037_E6_HPV9	cGAS-STING inh.	132.8	2037
2075_NA_NA	cGAS-STING inh.	133.8	2075
2170_phosphoprotein M1_NA	cGAS-STING inh.	134.8	2170
278_Orf38_VZV	cGAS-STING inh.	135.8	278
2951_vIRF-1_HHV-8	cGAS-STING inh.	136.8	2951
307_UL16_HCMV	cGAS-STING inh.	137.8	307
4033_CBU0937_NA	cGAS-STING inh.	138.8	4033
452_N_Measles	cGAS-STING inh.	139.8	452
5061_WP004147894.1_Klebsiella	cGAS-STING inh.	140.8	5061
5194_WP073970177.1_M.morganii	cGAS-STING inh.	141.8	5194
5317_WP006820832.1_NA	cGAS-STING inh.	142.8	5317
606_UL42_hCMV	cGAS-STING inh.	143.8	606
645_US30_hCMV	cGAS-STING inh.	144.8	645
907_NSP2_NA	cGAS-STING inh.	145.8	907
1305_CPXV057 CDS_CPXV	NFkB act.	146.9	1305
1363_CPXV038 CDS_CPXV	NFkB act.	147.9	1363
1574_NA_HAdV-41	NFkB act.	148.9	1574
1609_US6_HHV2	NFkB act.	149.9	1609
1885_NA_HHV8	NFkB act.	150.9	1885
1909_ORF71_HHV8	NFkB act.	151.9	1909
1943_L3_HAdV-B	NFkB act.	152.9	1943
1975_L1_HAdV-D	NFkB act.	153.9	1975
215_UL31_HCMV	NFkB act.	154.9	215
2652_BILF1_EBV	NFkB act.	155.9	2652
2884_E1A_HAdV-5	NFkB act.	156.9	2884
2947_UL54_HHV-2	NFkB act.	157.9	2947
3005_Epstein-Barr nuclear antigen 3_EBV	NFkB act.	158.9	3005
5147_WP006817680.1_Y. regensburgei	NFkB act.	159.9	5147
5578_SseI_S. enterica	NFkB act.	160.9	5578
567_BORF2_EBV	NFkB act.	161.9	567
569_BXLF2_EBV	NFkB act.	162.9	569
626_UL138_hCMV	NFkB act.	163.9	626
646_US28_hCMV	NFkB act.	164.9	646
