## Supplemental Table 6 for "Systematic Discovery of Pathogen Effector Functions across Human Pathogens and Pathways"

### Sheet: Sheet1
qPCR oligos
Gene	Forward	Reverse
ATCB	CACCATTGGCAATGAGCGGTTC	AGGTCTTTGCGGATGTCCACGT
STING	ACTCTTCTGCCGGACACTTG	GCAGGTTCCTGGTAGGCAAT
GFP	AGTCCGCCCTGAGCAAAGA	TCCAGCAGGACCATGTGATC
PCR oligos
Name	Primers 5'-3'
One-step PCR for amplifying eORFeome (Fwd)	CCTCGTAAATGGAGAATTGGC
One-step PCR for amplifying eORFeome (Rev)	CCTGCAGGTTATTCATTACTAAACC
Primer for barcoding pCW57.3 (Linear PCR - Fwd)	GACGTGTGCTCTTCCGATCTNNNNNWSWSWSWSWSNNNNNWSWSWSWSWSAGATCGGAAGAGCGTCGTGTAGGGAAAGAGTGTCCTGCAGGttattcattactaaaccactttgtacaag
Primer for barcoding pCW57.3 (Fill-in PCR - Rev)	cccttatacacagccagtctgcaggcatagtgactggatatgttgtgttttacag
